# TMEM135 is an LXR-inducible regulator of peroxisomal metabolism

**DOI:** 10.1101/334979

**Authors:** Benjamin J. Renquist, Thushara W. Madanayake, Jon D. Hennebold, Susma Ghimire, Caroline E. Geisler, Yafei Xu, Randy L. Bogan

## Abstract

The liver x receptors (LXRs) are key regulators of systemic lipid metabolism. We determined whether transmembrane protein 135 (TMEM135) is an LXR target gene and its physiologic function. An LXR agonist increased TMEM135 mRNA and protein in human hepatocyte and macrophage cell lines, which was prevented by LXR knockdown. The human *TMEM135* promoter contains an LXR response element that bound the LXRs via EMSA and ChIP, and mediated LXR-induced transcription in reporter assays. Knockdown of TMEM135 in HepG2 cells caused triglyceride accumulation despite reduced lipogenic gene expression, indicating a potential role in β-oxidation. To determine physiologic importance, TMEM135 was knocked-down via siRNA in livers of fed and fasted C57BL/6 mice. Fasting increased hepatic fatty acid and NADH concentrations in control mice, consistent with increased fatty acid uptake and β-oxidation. However, in fasted TMEM135 knockdown mice, there was a further significant increase in hepatic fatty acid concentrations and a significant decrease in NADH, indicating an impairment in β-oxidation by peroxisomes and/or mitochondria. Conversely, hepatic ketones tended to increase in fasted TMEM135 knockdown compared to control mice, and because ketogenesis is exclusively dependent on mitochondrial β-oxidation, this indicates peroxisomal β-oxidation was impaired in knockdown mice. Localization studies demonstrated that TMEM135 co-localized with peroxisomes but not mitochondria. Mechanistically, proteomic and Western blot analyses indicated that TMEM135 regulates concentrations of matrix enzymes within peroxisomes. In conclusion, *TMEM135* is a novel LXR target gene in humans that mediates peroxisomal metabolism, and thus TMEM135 may be a therapeutic target for metabolic disorders associated with peroxisome dysfunction.
