## Supplementary material for "TMEM135 is an LXR-inducible regulator of peroxisomal metabolism": S1 File

### Sheet: 2 fold
Group 1:	DMSO
Group 2:	T09
Statistics:	paired t-test
Correction:	Benjamini and Hochberg
Data Transformation:	Log Transformed
Tests:	52865
Grp1 Mean	Grp1 SEM	Grp2 Mean	Grp2 SEM	Ratio	Direction	p-value	Gene Identifier	Affymetrix Probe Set ID	Gene Name	Gene ID	Chromosome
7.89677	0.362551	10.5758	0.19166	6.4	Up	0.00759947	MmuSTS.2947.1.S1_at	MmuSTS.2947.1.S1_at	gi:51853586 DEF=ABCG1_3286 Rhesus macaque genomic DNA Macaca mulatta STS genomic clone MMA3286, sequence tagged site. GEN=ABCG1 PROD=ATP-binding cassette, sub-family G, member 1	ABCG1	-
7.84765	0.172689	10.241	0.220404	5.25	Up	0.00570772	AF212221	MmugDNA.25703.1.S1_at	Myosin regulatory light chain interacting protein	MYLIP	6
9.33574	0.506635	11.5931	0.174463	4.78	Up	0.0214686	NM_005502	MmugDNA.800.1.S1_at	ATP-binding cassette, sub-family A (ABC1), member 1	ABCA1	9
10.6328	0.425502	12.6562	0.104237	4.07	Up	0.0264298	AF285167	MmugDNA.7293.1.S1_at	ATP-binding cassette, sub-family A (ABC1), member 1	ABCA1	9
7.54134	0.07438	9.45892	0.351387	3.78	Up	0.0366191	T63512	MmugDNA.3424.1.S1_s_at	Myosin regulatory light chain interacting protein	MYLIP	6
4.2387	0.232456	5.96743	0.251338	3.31	Up	0.0322767	BE674309	MmugDNA.34789.1.S1_at	Full length insert cDNA clone ZE12B03	ABCG1	21
7.47938	0.494887	9.13888	0.396828	3.16	Up	0.0398166	MmuSTS.2737.1.S1_at	MmuSTS.2737.1.S1_at	gi:47776352 DEF=ADAMDEC1_1286 Rhesus macaque genomic DNA Macaca mulatta STS genomic clone MMA1286, sequence tagged site. GEN=ADAMDEC1 PROD=ADAM-like, decysin 1	ADAMDEC1	-
6.6702	0.195279	8.28062	0.166547	3.05	Up	0.00495165	AL355688	MmugDNA.26512.1.S1_at	EST from clone 208499, full insert	ABCG1	21
8.53375	0.398008	10.0224	0.129391	2.81	Up	0.0341522	NM_004176	MmugDNA.6206.1.S1_s_at	Sterol regulatory element binding transcription factor 1	SREBF1	17
6.06184	0.641312	7.41307	0.75654	2.55	Up	0.0476789	MmuSTS.2541.1.S1_at	MmuSTS.2541.1.S1_at	gi:49533297 DEF=IL18_1978 Rhesus macaque genomic DNA Macaca mulatta STS genomic clone MMA1978, sequence tagged site. GEN=IL18 PROD=interleukin 18	IL18	-
6.83076	0.451104	8.17961	0.157366	2.55	Up	0.0486764	AK000684	MmugDNA.1560.1.S1_at	Transmembrane protein 135	TMEM135	11
10.3582	0.538514	11.6665	0.316556	2.48	Up	0.0312105	AB032261	MmugDNA.2101.1.S1_at	Stearoyl-CoA desaturase (delta-9-desaturase)	SCD	10
7.02954	0.528779	8.27121	0.434769	2.36	Up	0.00904141	MmuSTS.3305.1.S1_at	MmuSTS.3305.1.S1_at	gi:60301355 DEF=NR1H3_7962 Rhesus macaque genomic DNA Macaca mulatta STS genomic clone MMA7962, sequence tagged site	NR1H3	-
9.86266	0.578883	11.0118	0.488802	2.22	Up	0.00942037	MmugDNA.37222.1.S1_s_at	MmugDNA.37222.1.S1_s_at	not provided	SCD	-
7.31446	0.402144	8.4512	0.207842	2.2	Up	0.0407537	AL525798	MmugDNA.14259.1.S1_at	Transcribed locus	ACSL3	2
8.51018	0.601314	9.62447	0.680219	2.16	Up	0.0440164	AB004574	MmugDNA.15865.1.S1_at	Deoxyribonuclease II, lysosomal	DNASE2	19
8.50077	0.890885	7.38995	0.866403	2.16	Down	0.00430966	M98399	MmugDNA.21439.1.S1_at	CD36 molecule (thrombospondin receptor)	CD36	7
8.3959	0.18518	9.46388	0.154542	2.1	Up	0.00165026	MmuSTS.4357.1.S1_at	MmuSTS.4357.1.S1_at	gi:55167505 DEF=C3F _4486 Rhesus macaque genomic DNA Macaca mulatta STS genomic clone MMA4486, sequence tagged site. GEN=C3F PROD=putative protein similar to nessy (Drosophila)	LPCAT3	-
9.19881	0.312163	10.257	0.166038	2.08	Up	0.0185511	MmuSTS.2649.1.S1_at	MmuSTS.2649.1.S1_at	gi:62000465 DEF=ACSL3_3368 Rhesus macaque genomic DNA Macaca mulatta STS genomic clone MMA3368, sequence tagged site	ACSL3	-
5.52565	0.030821	6.57536	0.227674	2.07	Up	0.033418	AW292746	MmugDNA.28468.1.S1_at	Myosin regulatory light chain interacting protein	MYLIP	6
7.53629	0.226306	8.57376	0.142914	2.05	Up	0.0284802	NM_004176	MmugDNA.6206.1.S1_at	Sterol regulatory element binding transcription factor 1	SREBF1	17
Up Regulated:	20
Down Regulated:	1
